# Cross-regulatory sRNA networks shape adaptive stress responses in *Staphylococcus aureus*: RsaC and RsaOI regulate galactose metabolism and cell wall homeostasis

**DOI:** 10.64898/2026.10.30.763024

**Authors:** Hugo Robin, Maëliss Germain, Chloé Silard, Stéphane Dreano, Yoann Augagneur, Svetlana Chabelskaya, Astrid Rouillon

**Affiliations:** Université de Rennes, BRM, Bacterial RNAs and Medicine, UMR_S 1230, Rennes, France; Université de Rennes, CNRS, IGDR, Institute of Genetics and Development of Rennes, BIOSIT, Rennes, France

**Keywords:** *Staphylococcus aureus*, sRNA, regulatory network, cell wall stress, SpA

## Abstract

*Staphylococcus aureus* is a major human pathogen whose adaptability relies on network of regulators, including two-component systems, transcription factors and small regulatory RNAs. Yet most of these regulators are dispensable for growth, suggesting cooperation or redundancy between them. To explore this hypothesis, we performed a yeast one-hybrid screen of 43 TFs against the promoters of seven sRNAs, which identified 27 novel TF-sRNA promoter interactions. We then focused on three sRNAs. We showed that *srn_9342* is repressed by VraR and MntR, which also control *rsaOI* and *rsaC*, respectively. We found that *rsaC*, like *rsaOI*, is induced by acidic pH and vancomycin exposure, whereas *srn_9342* expression remained unchanged. We also demonstrated *in vitro* that Srn_9342 interacts with both RsaOI and RsaC. Its role toward these two sRNAs remains unknown, but this interaction raises the possibility that it modulates their availability or activity. RsaOI and RsaC both act on the tagatose pathway for galactose utilization, through different genes: *lacD* for RsaOI, as previously reported, and *lacC* for RsaC, newly identified here. We showed that both sRNAs are required for surface charge remodeling and for growth under subinhibitory vancomycin. They also modulate the virulence factors PSMα and protein A. Both sRNAs reduce PSMα production, whereas protein A is decreased by RsaOI, likely through Rot, and increased by RsaC through an unknown, probably indirect mechanism. Together, our results suggest that a single cell wall stress can engage several regulators that could cooperate on shared targets or pathways, which may explain why individual regulators are dispensable.
