## Supplementary material for "Cross-regulatory sRNA networks shape adaptive stress responses in *Staphylococcus aureus*: RsaC and RsaOI regulate galactose metabolism and cell wall homeostasis": Table S3

### Sheet: Table S3
Table S3. Reanalysis of RsaC MAPS data
Reanalysis of published MAPS data obtained with RsaC as bait (1). RNAs with a p-value < 0.05 were considered significantly enriched.
GeneID	Base-mean	log2(FC)	StdErr	Wald-Stats	P-value	P-adj
srn_1590_rsaC	1.27379e+06	5.42916	0.504955	10.7518	5.81394e-27	1.09593e-23
SAOUHSC_01653_sodA	108313	5.42943	0.572345	9.48629	2.39412e-21	2.25646e-18
srn_1580_sbrC	411.864	5.08312	0.555154	9.15623	5.37414e-20	3.37675e-17
SAOUHSC_01815	15707.9	3.81505	0.516352	7.38848	1.48521e-13	6.99903e-11
SAOUHSC_02366	25300.3	2.96412	0.471371	6.2883	3.20962e-10	1.21003e-07
SAOUHSC_01029	78121.3	2.42625	0.483172	5.02151	5.12666e-07	0.000152435
SAOUHSC_00285	2302.64	2.35863	0.47394	4.97665	6.46938e-07	0.000152435
SAOUHSC_00620_sarA	2313.36	2.92687	0.603801	4.8474	1.2509e-06	0.000261994
SAOUHSC_02913	142.441	2.41378	0.549361	4.39379	1.11391e-05	0.00190883
SAOUHSC_01028	6766.94	2.08075	0.478424	4.34918	1.36648e-05	0.00214652
srn_9342	1192.68	2.14724	0.501713	4.27983	1.87037e-05	0.00271203
SAOUHSC_01585	2109.24	1.98645	0.469644	4.2297	2.34001e-05	0.00315066
SAOUHSC_01069	2860.69	2.04479	0.490576	4.16815	3.07082e-05	0.003859
srn_1550_Teg49	554.042	2.80043	0.684832	4.08922	4.32818e-05	0.00483952
SAOUHSC_01656	678.926	2.25237	0.551069	4.08728	4.36455e-05	0.00483952
SAOUHSC_02615	337.785	2.06377	0.524228	3.93677	8.25864e-05	0.00819344
SAOUHSC_01361	325.271	1.95664	0.496803	3.93846	8.20074e-05	0.00819344
Supplementary references:
1. Lalaouna,D., Baude,J., Wu,Z., et al. (2019) RsaC sRNA modulates the oxidative stress response of Staphylococcus aureus during manganese starvation. Nucleic Acids Res, 47, 9871–9887.
