## Supplementary material for "Cross-regulatory sRNA networks shape adaptive stress responses in *Staphylococcus aureus*: RsaC and RsaOI regulate galactose metabolism and cell wall homeostasis": Table S4

### Sheet: gel
Table Supplementary 3. Mass spectrometry identification of the protein corresponding to the band of interest observed in the ΔRNAIII/p strain
The band of interest, excised from a 10% acrylamide gel stained with ReadyBlue from a protein extract of the ΔRNAIII/p strain, was subjected to a trypsin digestion and was analyzed by mass spectrometry using a timsTOF HT instrument (Bruker) in data-dependent acquisition (DDA) mode, with a 30-minute chromatographic gradient. This analysis was outsourced to the Proteom'IC platform.
gel 10%, coloration Ready Blue

### Sheet: PSM
Database	SwissProt 2024_04
Taxonomy	Bacteria (Eubacteria) (328,514 sequences)
Type of search	MS/MS Ion Search
Quantitation	None
Enzyme	Trypsin
Variable modifications	_Oxidation (M),_Carbamidomethyl (C)
Mass values	Monoisotopic
Protein mass	Unrestricted
Peptide mass tolerance	20 ppm
Fragment mass tolerance	20 mmu
Max missed cleavages	1
Instrument type	ESI-QUAD-TOF
Number of queries	35,827
Significance threshold p<	0.05
Max. number of families	AUTO
Ions score or expect cut-off	25
Preferred taxonomy	All entries
Show Percolator scores?	no
emPAI	Family	Member	Database	Accession	Score	Mass	Num. of significant matches	Num. of significant sequences	Description
34.4	1	1	SwissProt	PSMA1_STAA1	845	2258	48	3	Phenol-soluble modulin alpha 1 peptide OS=Staphylococcus aureus (strain Mu3 / ATCC 700698) OX=418127 GN=psmA1 PE=3 SV=1
34.4	2	1	SwissProt	PSMA4_STAA1	711	2170	54	3	Phenol-soluble modulin alpha 4 peptide OS=Staphylococcus aureus (strain Mu3 / ATCC 700698) OX=418127 GN=psmA4 PE=3 SV=1
30.24	1	2	SwissProt	PSMA2_STAA1	501	2276	31	3	Phenol-soluble modulin alpha 2 peptide OS=Staphylococcus aureus (strain Mu3 / ATCC 700698) OX=418127 GN=psmA2 PE=3 SV=1
	3	1	SwissProt	FOLD_PROMA	78	32559	2	1	Bifunctional protein FolD OS=Prochlorococcus marinus (strain SARG / CCMP1375 / SS120) OX=167539 GN=folD PE=3 SV=1
1.23	4	1	SwissProt	PSMA3_STAA1	65	2605	2	1	Phenol-soluble modulin alpha 3 peptide OS=Staphylococcus aureus (strain Mu3 / ATCC 700698) OX=418127 GN=psmA3 PE=3 SV=1
0.07	5	1	SwissProt	ADE_PARXL	63	38688	1	1	Adenine deaminase OS=Paraburkholderia xenovorans (strain LB400) OX=266265 GN=Bxeno_A3461 PE=3 SV=1
0.13	6	1	SwissProt	Y606_LEPIN	58	22214	2	1	UPF0316 protein LA_0606 OS=Leptospira interrogans serogroup Icterohaemorrhagiae serovar Lai (strain 56601) OX=189518 GN=LA_0606 PE=3 SV=2
	7	1	SwissProt	4HBDH_CLOK5	54	41729	4	1	4-hydroxybutyrate dehydrogenase OS=Clostridium kluyveri (strain ATCC 8527 / DSM 555 / NCIMB 10680) OX=431943 GN=4hbD PE=1 SV=1
0.06	8	1	SwissProt	LYSC_PSEAB	51	48148	1	1	Lysyl endopeptidase OS=Pseudomonas aeruginosa (strain UCBPP-PA14) OX=208963 GN=prpL PE=1 SV=1
0.04	9	1	SwissProt	HTPG_ALKEH	51	73459	1	1	Chaperone protein HtpG OS=Alkalilimnicola ehrlichii (strain ATCC BAA-1101 / DSM 17681 / MLHE-1) OX=187272 GN=htpG PE=3 SV=1
	10	1	SwissProt	PANB_ACISJ	50	30989	3	1	3-methyl-2-oxobutanoate hydroxymethyltransferase OS=Acidovorax sp. (strain JS42) OX=232721 GN=panB PE=3 SV=1
0.22	11	1	SwissProt	LFTR_HAHCH	50	26870	5	1	Leucyl/phenylalanyl-tRNA--protein transferase OS=Hahella chejuensis (strain KCTC 2396) OX=349521 GN=aat PE=3 SV=1
0.06	12	1	SwissProt	OBG_STAAB	50	47175	6	1	GTPase Obg OS=Staphylococcus aureus (strain bovine RF122 / ET3-1) OX=273036 GN=obg PE=3 SV=1
0.05	13	1	SwissProt	UBIB_DELAS	50	60348	1	1	Probable protein kinase UbiB OS=Delftia acidovorans (strain DSM 14801 / SPH-1) OX=398578 GN=ubiB PE=3 SV=1
	14	1	SwissProt	SHIR_CORGB	45	31926	1	1	HTH-type transcriptional regulator ShiR OS=Corynebacterium glutamicum (strain R) OX=340322 GN=shiR PE=1 SV=1
0.05	15	1	SwissProt	TIG_BORAP	43	52809	1	1	Trigger factor OS=Borreliella afzelii (strain PKo) OX=390236 GN=tig PE=3 SV=1
0.03	16	1	SwissProt	PFLB_STAAB	40	84808	1	1	Formate acetyltransferase OS=Staphylococcus aureus (strain bovine RF122 / ET3-1) OX=273036 GN=pflB PE=3 SV=1
0.03	17	1	SwissProt	UVRB_LACLM	39	78965	1	1	UvrABC system protein B OS=Lactococcus lactis subsp. cremoris (strain MG1363) OX=416870 GN=uvrB PE=3 SV=1
	18	1	SwissProt	SYV_COXBU	39	106581	1	1	Valine--tRNA ligase OS=Coxiella burnetii (strain RSA 493 / Nine Mile phase I) OX=227377 GN=valS PE=3 SV=1
0.09	19	1	SwissProt	SUCD_RICPR	38	30157	1	1	Succinate--CoA ligase [ADP-forming] subunit alpha OS=Rickettsia prowazekii (strain Madrid E) OX=272947 GN=sucD PE=3 SV=1
	20	1	SwissProt	ZAPD_METCA	37	28747	1	1	Cell division protein ZapD OS=Methylococcus capsulatus (strain ATCC 33009 / NCIMB 11132 / Bath) OX=243233 GN=zapD PE=3 SV=1
0.04	21	1	SwissProt	DNLJ_ELUMP	37	71984	1	1	DNA ligase OS=Elusimicrobium minutum (strain Pei191) OX=445932 GN=ligA PE=3 SV=1
0.03	22	1	SwissProt	SYL_DECAR	36	96452	1	1	Leucine--tRNA ligase OS=Dechloromonas aromatica (strain RCB) OX=159087 GN=leuS PE=3 SV=2
0.06	23	1	SwissProt	ENO_ENDTX	36	46822	1	1	Enolase OS=Endomicrobium trichonymphae OX=1408204 GN=eno PE=3 SV=1
0.01	24	1	SwissProt	TCDB2_CLODI	35	268908	1	1	Toxin B OS=Clostridioides difficile OX=1496 GN=tcdB PE=1 SV=1
0.08	25	1	SwissProt	ATPG_NAUPA	34	33354	1	1	ATP synthase gamma chain OS=Nautilia profundicola (strain ATCC BAA-1463 / DSM 18972 / AmH) OX=598659 GN=atpG PE=3 SV=1
	26	1	SwissProt	PURA_PROMH	34	47302	1	1	Adenylosuccinate synthetase OS=Proteus mirabilis (strain HI4320) OX=529507 GN=purA PE=3 SV=1
	27	1	SwissProt	DPO3X_BUCAP	33	42159	1	1	DNA polymerase III subunit gamma OS=Buchnera aphidicola subsp. Schizaphis graminum (strain Sg) OX=198804 GN=dnaX PE=3 SV=1
	28	1	SwissProt	KATG_FRATN	33	82081	1	1	Catalase-peroxidase OS=Francisella tularensis subsp. novicida (strain U112) OX=401614 GN=katG PE=3 SV=1
0.05	29	1	SwissProt	ATPB_HYPNA	32	50868	1	1	ATP synthase subunit beta OS=Hyphomonas neptunium (strain ATCC 15444) OX=228405 GN=atpD PE=3 SV=1
0.07	30	1	SwissProt	HIS8_STRM5	32	38184	1	1	Histidinol-phosphate aminotransferase OS=Stenotrophomonas maltophilia (strain R551-3) OX=391008 GN=hisC PE=3 SV=1
0.06	31	1	SwissProt	IDH_MYCBO	32	45485	1	1	Isocitrate dehydrogenase [NADP] OS=Mycobacterium bovis (strain ATCC BAA-935 / AF2122/97) OX=233413 GN=icd PE=3 SV=1
0.64	32	1	SwissProt	GGI3_STAHA	32	4629	1	1	Antibacterial protein 3 OS=Staphylococcus haemolyticus OX=1283 PE=1 SV=1
	33	1	SwissProt	RAVA_SALCH	31	56637	1	1	ATPase RavA OS=Salmonella choleraesuis (strain SC-B67) OX=321314 GN=ravA PE=3 SV=2
0.07	34	1	SwissProt	RUVB_GLOVI	31	41418	1	1	Holliday junction branch migration complex subunit RuvB OS=Gloeobacter violaceus (strain ATCC 29082 / PCC 7421) OX=251221 GN=ruvB PE=3 SV=1
0.06	35	1	SwissProt	NQRA_YERPE	28	48985	1	1	Na(+)-translocating NADH-quinone reductase subunit A OS=Yersinia pestis OX=632 GN=nqrA PE=3 SV=1
	36	1	SwissProt	FOLD_BUCCC	28	31836	1	1	Bifunctional protein FolD OS=Buchnera aphidicola subsp. Cinara cedri (strain Cc) OX=372461 GN=folD PE=3 SV=1
	37	1	SwissProt	ODO1_RICCN	28	103737	2	1	2-oxoglutarate dehydrogenase E1 component OS=Rickettsia conorii (strain ATCC VR-613 / Malish 7) OX=272944 GN=sucA PE=3 SV=1
	38	1	SwissProt	IXTPA_CAMHC	28	23238	1	1	dITP/XTP pyrophosphatase OS=Campylobacter hominis (strain ATCC BAA-381 / DSM 21671 / CCUG 45161 / LMG 19568 / NCTC 13146 / CH001A) OX=360107 GN=CHAB381_0009 PE=3 SV=1
0.05	39	1	SwissProt	ASDH2_PSECO	28	50957	2	1	Aspartate-semialdehyde dehydrogenase 2 OS=Pseudomonas canavaninivorans OX=2859001 GN=JFQ02_10015 PE=2 SV=1
0.04	40	1	SwissProt	FADJ_ENT38	27	77081	1	1	Fatty acid oxidation complex subunit alpha OS=Enterobacter sp. (strain 638) OX=399742 GN=fadJ PE=3 SV=1
0.05	41	1	SwissProt	DBPA_BACSU	27	54014	1	1	ATP-dependent RNA helicase DbpA OS=Bacillus subtilis (strain 168) OX=224308 GN=dbpA PE=1 SV=2
0.11	42	1	SwissProt	UREG_HAEIN	27	24673	1	1	Urease accessory protein UreG OS=Haemophilus influenzae (strain ATCC 51907 / DSM 11121 / KW20 / Rd) OX=71421 GN=ureG PE=3 SV=1
0.08	43	1	SwissProt	PYRB_AERHH	26	34062	1	1	Aspartate carbamoyltransferase catalytic subunit OS=Aeromonas hydrophila subsp. hydrophila (strain ATCC 7966 / DSM 30187 / BCRC 13018 / CCUG 14551 / JCM 1027 / KCTC 2358 / NCIMB 9240 / NCTC 8049) OX=380703 GN=pyrB PE=3 SV=2
	44	1	SwissProt	FABD_SYNY3	26	31471	1	1	Malonyl CoA-acyl carrier protein transacylase OS=Synechocystis sp. (strain PCC 6803 / Kazusa) OX=1111708 GN=fabD PE=1 SV=1
0.12	45	1	SwissProt	NTDP_LACJO	25	23576	1	1	Nucleoside triphosphate/diphosphate phosphatase OS=Lactobacillus johnsonii (strain CNCM I-12250 / La1 / NCC 533) OX=257314 GN=LJ_1604 PE=3 SV=1

### Sheet: PSMa sequences
PSMA1
PSMA4
PSMA2
PSMA3
